# Natural alleles at the *Doa* locus underpin evolutionary changes in *Drosophila* lifespan and fecundity

**DOI:** 10.1101/2022.10.14.512079

**Authors:** Katja M. Hoedjes, Hristina Kostic, Laurent Keller, Thomas Flatt

## Abstract

‘Evolve and resequence’ (E&R) studies in *Drosophila melanogaster* have identified many candidate loci underlying the evolution of ageing and life history, but experiments that validate the effects of such candidates remain rare. In a recent E&R study we have identified several alleles of the LAMMER kinase *Darkener of apricot* (*Doa*) as candidates for evolutionary changes in lifespan and fecundity. Here, we use two complementary approaches to confirm a functional role of *Doa* in life-history evolution. First, we used transgenic RNAi to study the effects of *Doa* at the whole-gene level. Ubiquitous silencing of expression in adult flies reduced both lifespan and fecundity, indicating pleiotropic effects. Second, to characterize segregating variation at *Doa*, we examined four candidate single nucleotide polymorphisms (SNPs; *Doa-1*, −*2*, −*3*, −*4*) using a genetic association approach. Three candidate SNPs had effects that were qualitatively consistent with expectations based on our E&R study: *Doa-2* pleiotropically affected both lifespan and late-life fecundity; *Doa-1* affected lifespan (but not fecundity); and *Doa-4* affected late-life fecundity (but not lifespan). Finally, the last candidate allele (*Doa-3*) also affected lifespan, but in the opposite direction than predicted.
