## Supplementary Tables for "Natural alleles at the *Doa* locus underpin evolutionary changes in *Drosophila* lifespan and fecundity"

### Sheet: SupTable1
Supplementary Table 1: allele frequencies of significant SNPs in Doa as observed by Hoedjes et al, 2019
The average allele frequencies (AF) of the two variants for each polymorpic site for the twelve early reproducing (E) and the twelve late reproducing, long-lived (P) populations are shown. The allele frequency of the reference allele is given. Based on these frequencies, we determined which of the two alleles was enriched in the P populations ("Long-lived" allele) and which was relatively more co…
Location	Feature	Reference	AF "E"	AF "P"	dAF	"Control"	"Long-lived"
3R:28'888'916*	intronic	T	0.180958	0.515587	0.334629	C	T
3R:28'890'116	intronic	T	0.866421	0.59124	0.275181	T	G
3R:28'890'661	intronic	A	0.85452	0.540782	0.313739	A	G
3R:28'898'997*	intronic	G	0.428251	0.795452	0.367201	A	G
3R:28'899'358	intronic	C	0.441609	0.764222	0.322613	G	C
3R:28'899'656	intronic	G	0.474721	0.803326	0.328605	A	G
3R:28'902'885	intronic	T	0.741165	0.958704	0.217539	A	T
3R:28'904'033	intronic	C	0.768351	0.9681	0.199749	T	C
3R:28'905'118	intronic	T	0.689357	0.368543	0.320815	T	C
3R:28'906'617	synonymous	C	0.553381	0.892717	0.339336	C	G
3R:28'906'728	synonymous	A	0.540323	0.915335	0.375012	G	A
3R:28'906'740	synonymous	G	0.542074	0.908847	0.366774	T	G
3R:28'906'764	synonymous	A	0.547901	0.907713	0.359812	G	A
3R:28'907'179*	missense	G	0.545986	0.90041	0.354424	A	G
3R:28'907'280	synonymous	C	0.751229	0.976473	0.225244	A	C
3R:28'921'024*	synonymous	T	0.400624	0.775886	0.375262	C	T
3R:28'921'069	synonymous	G	0.436081	0.840108	0.404027	A	G

### Sheet: SupTable2
Supplementary Table 2: overview of the average allele frequencies observed per location for each of the four Doa candidate alleles. The average allele frequency per sampling location of the allele associated with "postponed reproduction" and/or "longer lifespan" is shown, respectively "C" (Doa-1; 3R:28888916), "G" (Doa-2; 3R:28898997), "G" (Doa-3; 3R:28907179), and "T" (Doa-4; 3R:28921024).
			Doa-1 (T)	Doa-2 (G)	Doa-3 (G)	Doa-4 (T)
Country	Location	Data type	3R:28888916	3R:28898997	3R:28907179	3R:28921024	Notes
Europe/Asia			0.16 - 0.57	0.34 - 0.72	0.65 - 0.98	0.51-0.95	172 samples
Austria	Gross-Enzersdorf	Pool	0.373016	0.625758	0.893308	0.657258	2 samples, DrosRTEC
Austria	Mauternbach	Pool	0.316281	0.640641	0.921056	0.723963	4 samples, DrosEU
Austria	Seeboden	Pool	0.521581	0.60047	0.912826	0.681629	2 samples, DrosEU
Belarus	Brest	Pool	0.295918	0.559322	0.848276	0.830882	1 sample, DrosEU
Cyprus	Nicosia	Pool	0.543689	0.693182	0.917431	0.511364	1 sample, DrosEU
Denmark	Karensminde	Pool	0.270675	0.59971	0.808846	0.951464	5 samples, DrosEU
Finland	Akaa	Pool	0.343625	0.554537	0.916855	0.79132	6 samples, DrosEU
Finland	Vesanto	Pool	0.323783	0.516279	0.940623	0.757056	2 samples, DrosEU
France	Gotheron	Pool	0.450856	0.39288	0.773507	0.767576	5 samples, DrosEU
France	Viltain	Pool	0.298842	0.472048	0.771297	0.776737	5 samples, DrosEU
Germany	Broggingen	Pool	0.355183	0.514413	0.837196	0.801331	6 samples, DrosEU
Germany	Munich	Pool	0.318262	0.589378	0.77256	0.861055	6 samples, DrosEU
Hungary	Szeged	Pool	0.459016	0.508772	0.904762	0.661765	1 sample, DrosEU
Italy	Mezzocorona	Pool	0.335714	0.607647	0.933947	0.66416	2 samples, DrosEU
Italy	Trentino	Pool	0.565217	0.586207	0.941176	0.622222	1 sample, DrosEU
Poland	Brzezina	Pool	0.509639	0.640551	0.812241	0.805121	2 samples, DrosEU
Poland	Gdansk	Pool	0.294737	0.458333	0.883117	0.895833	1 sample, DrosEU
Portugal	Recarei	Pool	0.381089	0.340332	0.681561	0.756139	3 samples, DrosEU
Russia	Alexandrov	Pool	0.510617	0.449932	0.812233	0.604053	2 samples, DrosEU
Russia	Tula	Pool	0.162791	0.568627	0.736	0.742188	1 sample, DrosEU
Russia	Valday	Pool	0.46573	0.578468	0.915662	0.76645	6 samples, DrosEU
Serbia	Kalna	Pool	0.449724	0.506522	0.889815	0.665385	2 samples, DrosEU
Serbia	Slankamen	Pool	0.402518	0.605359	0.879439	0.734067	2 samples, DrosEU
Spain	Barcelona	Pool	0.377519	0.590888	0.861522	0.742424	2 samples, DrosRTEC
Spain	Benalua	Pool	0.45	0.528571	0.846154	0.774194	1 sample, DrosEU
Spain	Cortes de Baza	Pool	0.339286	0.375	0.741573	0.72956	1 sample, DrosEU
Spain	Gimenells	Pool	0.397329	0.608347	0.757868	0.588117	6 samples, DrosEU
Spain	Guadix	Pool	0.383929	0.416667	0.845638	0.603659	1 sample, DrosEU
Spain	Purullena	Pool	0.37037	0.387755	0.786885	0.759259	1 sample, DrosEU
Spain	Tomelloso	Pool	0.409741	0.494799	0.782962	0.72473	4 samples, DrosEU
Sweden	Lund	Pool	0.366135	0.603205	0.808156	0.89132	2 samples, DrosEU
Switzerland	Chalet à Gobet	Pool	0.263466	0.555952	0.961634	0.86604	4 samples, DrosEU
Turkey	Yesiloz	Pool	0.357668	0.509472	0.903454	0.664332	13 samples, DrosEU
Ukraine	Chornobyl	Pool	0.398621	0.663871	0.888535	0.758658	16 samples, DrosEU
Ukraine	Drogobych	Pool	0.35627	0.665959	0.905612	0.726947	3 samples, DrosEU
Ukraine	Kaniv	Pool	0.449275	0.571429	0.892473	0.776471	1 sample, DrosEU
Ukraine	Kharkiv	Pool	0.46899	0.594551	0.959492	0.702377	4 samples, DrosEU
Ukraine	Kyiv	Pool	0.40952	0.718671	0.919622	0.791718	7 samples, DrosEU
Ukraine	Odessa	Pool	0.473987	0.656789	0.923117	0.738812	12 samples, DrosEU
Ukraine	Piryuatin	Pool	0.380194	0.604395	0.894183	0.701395	4 samples, DrosEU
Ukraine	Uman	Pool	0.359704	0.659883	0.940829	0.728541	4 samples, DrosEU
Ukraine	Varva	Pool	0.39767	0.581031	0.910651	0.741693	3 samples, DrosEU
Ukraine	Yalta	Pool	0.392925	0.536257	0.922309	0.729	5 samples, DrosEU
United Kingdom	Dairsie. Fife	Pool	0.2008	0.573759	0.977011	0.933673	2 samples, DrosEU
United Kingdom	Lutterworth	Pool	0.340909	0.4	0.830986	0.884211	1 sample, DrosEU
United Kingdom	Market Harborough	Pool	0.400534	0.558721	0.874966	0.78366	3 samples, DrosEU
United Kingdom	Sheffield	Pool	0.359051	0.519733	0.654923	0.949261	2 samples, DrosEU
United Kingdom	South Queensferry	Pool	0.261538	0.66	0.957447	0.833333	1 sample, DrosEU
North-America			0.43 - 0.75	0.5 - 0.9	0.63 - 0.94	0.55 - 0.82	55 samples
Canada	Sudbury, ON	Pool	0.702824	0.696605	0.906607	0.54542	2 samples, DrosRTEC
USA	Athens, GA	Pool	0.51946	0.562875	0.758821	0.824111	2 samples, DrosRTEC
USA	Esparto, CA	Pool	0.540277	0.529534	0.751112	0.812227	4 samples, DrosRTEC
USA	Placerville, CA	Pool	0.567055	0.588542	0.817951	0.749082	2 samples, DrosRTEC
USA	Stockton, CA	Pool	0.532465	0.538014	0.822581	0.758021	2 samples, DrosRTEC
USA	Tuolumne, CA	Pool	0.554199	0.565053	0.754249	0.817063	3 samples, DrosRTEC
USA	Homestead, FL	Pool	0.75	0.9	0.909091	0.681818	1 sample, DrosRTEC
USA	Urbana, IL	Pool	0.436782	0.603774	0.770833	0.792208	1 sample, DrosRTEC
USA	Topeka, KA	Pool	0.635659	0.629115	0.869976	0.683042	2 samples, DrosRTEC
USA	Lancaster, MA	Pool	0.467721	0.603938	0.868087	0.803815	4 samples, DrosRTEC
USA	Benton Harbor, MI	Pool	0.582916	0.54113	0.94341	0.646046	2 samples, DrosRTEC
USA	Ithaca, NY	Pool	0.503557	0.561698	0.875185	0.650706	2 samples, DrosRTEC
USA	Linvilla, PA	Pool	0.525022	0.594018	0.825812	0.775867	11 samples, DrosRTEC
USA	State College, PA	Pool	0.432286	0.503444	0.906687	0.779065	3 samples, DrosRTEC
USA	Eutawville, SC	Pool	0.518519	0.588235	0.625	0.772727	1 sample, DrosRTEC
USA	Charlottesville, VA	Pool	0.467355	0.62076	0.727131	0.769248	6 samples, DrosRTEC
USA	Seattle, WA	Pool	0.5	0.521277	0.826816	0.690789	1 sample, DrosRTEC
USA	Cross Plains, WI	Pool	0.480333	0.557911	0.906191	0.72193	6 samples, DrosRTEC
Africa
Cameroon	Oku	Single	0.8	1	1	0	10 individuals, DGN
Gabon	Franceville	Single	0.6	0.9	0.9	0.4	10 individuals, DGN
Zambia	Siavonga	Single	0.964467	1	1	0.167513	197 individuals, DGN
Other
Guadeloupe	Deshaies	Pool	0.845528	0.8125	0.987952	0.432432	1 sample, DrosEU
Guadeloupe	Saint Francois	Pool	0.873134	0.936508	1	0.360215	1 sample, DrosEU

### Sheet: SupTable3
Supplementary Table 3: F1 crosses setup for assessing the correlation of the focal SNP identity with lifespan and fecundity. For each of the four Doa SNPs, between 8-10 F1 crosses were setup per allelic variant. The area surrounding this SNP was sequenced to confirm SNP identity. The table indicates from which lines females and males were taken to generate the F1 crosses. The SNP identities of th…
				DGRP lines used
Cross	SNP	Allele	Replicate	Females	Males	Doa_1	Doa_2	Doa_3	Doa_4
14	Doa_1	C	4	356	843	CC	GA	GA	TT
16	Doa_1	C	7	75	21	CC	GA	GA	TT
17	Doa_1	C	2	301	812	CC	AA	GG	TT
43	Doa_1	C	1	235	321	CC	AA	AA	TT
74	Doa_1	C	5	461	517	CC	AA	GG	TT
76	Doa_1	C	6	566	370	CC	GG	GG	TC
78	Doa_1	C	8	786	161	CC	GA	GG	TT
79	Doa_1	C	3	354	336	CC	GG	GG	TT
81	Doa_1	C	9	790	712	CC	AA	GG	TT
13	Doa_1	T	1	158	42	TT	GG	GG	TC
15	Doa_1	T	5	395	528	TT	GG	GG	CC
18	Doa_1	T	2	237	208	TT	GG	GG	TC
44	Doa_1	T	8	852	850	TT	GG	GG	TT
46	Doa_1	T	10	900	852	TT	GG	GG	TT
47	Doa_1	T	7	627	774	TT	GG	na	TC
49	Doa_1	T	3	320	371	TT	GG	GA	TT
51	Doa_1	T	4	365	530	TT	GG	GG	na
53	Doa_1	T	9	88	783	TT	GG	GG	CC
92	Doa_1	T	6	405	639	TT	GG	GA	TC
19	Doa_2	A	5	589	239	CC	AA	GA	TT
21	Doa_2	A	9	890	765	CC	AA	GA	TT
23	Doa_2	A	6	712	83	CC	AA	GG	TT
50	Doa_2	A	4	437	91	TC	AA	GG	TT
54	Doa_2	A	2	350	153	CC	AA	GG	TT
55	Doa_2	A	7	716	357	CC	AA	GG	TT
59	Doa_2	A	8	822	492	CC	AA	GG	na
83	Doa_2	A	1	324	391	CC	AA	GA	TT
90	Doa_2	A	3	375	217	TC	AA	GG	TT
20	Doa_2	G	4	362	900	TT	GG	GG	TT
22	Doa_2	G	1	101	859	TT	GG	GG	CC
24	Doa_2	G	5	395	491	TC	GG	GG	na
56	Doa_2	G	7	774	818	TC	GG	GG	TC
58	Doa_2	G	3	360	892	na	GG	GG	TT
60	Doa_2	G	6	440	189	TT	GG	GG	TC
82	Doa_2	G	8	776	596	TT	GG	GG	TC
84	Doa_2	G	9	819	386	TC	GG	GA	TC
91	Doa_2	G	2	161	505	CC	GG	GG	TT
94	Doa_2	G	10*	821	721	TT	GG	GA	TT
8	Doa_3	A	8	721	799	TC	GA	AA	TT
9	Doa_3	A	7	589	57	TC	AA	AA	TT
12	Doa_3	A	2	235	75	CC	AA	AA	TT
33	Doa_3	A	6	57	304	TC	AA	AA	TT
38	Doa_3	A	5	399	509	CC	GA	AA	TT
39	Doa_3	A	4	359	705	TC	AA	AA	TT
42	Doa_3	A	1	129	391	TC	GA	AA	TT
45	Doa_3	A	9	879	371	TC	GA	AA	TT
93	Doa_3	A	3*	321	26	CC	AA	AA	TT
7	Doa_3	G	2	280	491	TC	GG	GG	na
10	Doa_3	G	1	195	555	CC	GA	GG	TT
11	Doa_3	G	7	439	138	TT	GG	GG	na
34	Doa_3	G	6	375	382	TT	GA	GG	TC
37	Doa_3	G	4	356	100	CC	GA	GG	TC
40	Doa_3	G	3	31	716	TC	na	GG	TT
41	Doa_3	G	8	508	786	TC	GA	GG	na
77	Doa_3	G	5	358	486	TC	GA	GG	TC
80	Doa_3	G	9	59	362	na	GA	GG	TT
26	Doa_4	C	3	287	370	TC	GG	GG	CC
27	Doa_4	C	8	783	88	TT	GG	GG	CC
29	Doa_4	C	2	208	101	TT	GG	GG	CC
57	Doa_4	C	1	100	379	TC	GA	GG	CC
62	Doa_4	C	4	395	229	TC	GG	GG	CC
63	Doa_4	C	5	443	776	TT	GG	GG	CC
66	Doa_4	C	6	528	42	TT	GG	GG	CC
86	Doa_4	C	7	774	386	TC	GG	GA	CC
88	Doa_4	C	9	859	385	TT	GG	GG	CC
25	Doa_4	T	6	371	235	TC	GA	AA	TT
28	Doa_4	T	8	812	589	CC	AA	GA	TT
30	Doa_4	T	5	362	596	TT	GG	GG	TT
61	Doa_4	T	2	26	336	CC	GA	GA	TT
64	Doa_4	T	4	355	301	CC	GA	GG	TT
65	Doa_4	T	1	21	310	TC	GA	GG	TT
85	Doa_4	T	7	517	161	CC	GA	GG	TT
87	Doa_4	T	9	91	892	na	GA	GG	TT
89	Doa_4	T	3	348	761	TC	AA	GG	TT
	* insufficient flies emerging for the lifespan experiment, cross only used in the fecundity experiment
